# Viral Infection Induces Alzheimer’s Disease-Related Pathways and Senescence in iPSC-Derived Neuronal Models

**DOI:** 10.1101/2025.06.11.659008

**Authors:** Hana Hribkova, Veronika Pospisilova, Katerina Amruz Cerna, Tereza Vanova, Jan Haviernik, Jiri Sedmik, Ondrej Bernatik, Jaroslav Olha, Jan Raska, Sona Cesnarikova, Miriam Satkova, Klara Plesingrova, Petra Strakova, Andrea Fortova, Katarina Gresova, Manolis Maragkakis, Michaela Sadibolova, Rudolf Kupcik, Ivo Fabrik, Marie Vajrychova, Katerina Sheardova, Daniel Ruzek, Dasa Bohaciakova

**Affiliations:** Department of Histology and Embryology, Faculty of Medicine, Masaryk University, Kamenice 5, Brno 625 00, Czech Republic; International Clinical Research Center, St. Anne’s University Hospital Brno, Pekarska 53, Brno 602 00, Czech Republic; Veterinary Research Institute, Hudcova 296/70, Brno 621 00, Czech Republic; Department of Experimental Biology, Faculty of Science, Masaryk University, Kamenice 5, Brno 625 00, Czech Republic; Institute of Parasitology, Biology Centre of the Czech Academy of Sciences, Branisovska 1160/31, Ceske Budejovice 370 05, Czech Republic; Laboratory of Genetics and Genomics, National Institute on Aging, Intramural Research Program, National Institutes of Health, Baltimore, MD 21224, USA; Biomedical Research Centre, University Hospital Hradec Kralove, Sokolska 581, Hradec Kralove 500 05, Czech Republic

**Author notes:** Corresponding author: Dasa Bohaciakova, Department of Histology and Embryology, Faculty of Medicine, Masaryk University, Kamenice 5, Brno 625 00, Czech Republic. School of Biological Sciences, University of Canterbury, Christchurch 8041, New Zealand (Jan Haviernik). Authors contributed equally (Hana Hribkova, Veronika Pospisilova, Katerina Amruz Cerna, Tereza Vanova).

**Keywords:** Cerebral organoids, Herpes virus, Tick-borne Encephalitis, Alzheimer’s disease, Senescence

## Abstract

**INTRODUCTION:** The Pathogen Infection Hypothesis proposes that β-Amyloid (Aβ) functions as an antimicrobial peptide, with pathogen-induced aggregation potentially contributing to Alzheimer’s disease (AD) pathology.

**METHODS:** We used human iPSC-derived 2D neurons and 3D cerebral organoids from wild-type and familial AD (*PSEN1/2* mutant) lines to model acute infections with HSV-1 and TBEV and Aβ aggregation. Transcriptomic and proteomic analyses were conducted to assess molecular responses.

**RESULTS:** HSV-1, but not TBEV, induced robust Aβ clustering, which was, however, dependent on extracellular amyloid peptides. Transcriptomic profiling revealed widespread HSV-1-induced changes, including activation of neurodegeneration-related pathways. Proteomic profiling confirmed enrichment of neurodegeneration- and senescence-associated secretome signatures. *PSEN1/2* mutations did not alter the acute infection response. Reanalysis of independent datasets confirmed our findings and revealed a limited protective effect of acyclovir.

**DISCUSSION:** Results directly support the Pathogen Infection Hypothesis and suggest that preventing viral infections via vaccinations may represent a feasible approach to reducing AD risk.
