## Supplementary_Table_E for "Viral Infection Induces Alzheimer’s Disease-Related Pathways and Senescence in iPSC-Derived Neuronal Models"

### Sheet: Table_E
Supplementary_Table_E: List of selected pathways connected to neurodegeneration
name	go_id
Regulation of autophagy	GO:0010506
Response to oxidative stress	GO:0006979
Amyloid-beta formation	GO:0042982
Regulation of cell death	GO:0010941
Regulation of synaptic transmission	GO:0050804
Regulation of inflammatory response	GO:0050727
Regulation of endocytosis	GO:0030100
Regulation of mitochondrial membrane potential	GO:0010918
Regulation of gene expression	GO:0010468
Regulation of calcium ion transport	GO:0051924
Regulation of lipid metabolic process	GO:0019216
Regulation of neurotransmitter levels	GO:0001505
Regulation of neuron apoptotic process	GO:0043523
Regulation of cytokine production	GO:0001817
Regulation of reactive oxygen species metabolic process	GO:2000377
Regulation of protein kinase activity	GO:0045859
Regulation of proteolysis	GO:0030162
Regulation of protein import into nucleus	GO:0042307
Regulation of protein export from nucleus	GO:0046825
Regulation of protein transport	GO:0051223
Regulation of protein processing	GO:0070613
Regulation of protein modification process	GO:0031401
Regulation of protein metabolic process	GO:0051246
Regulation of protein dephosphorylation	GO:0035304
Regulation of protein homooligomerization	GO:0032460
Regulation of protein refolding	GO:0061078
Regulation of protein retention in ER lumen	GO:0006629
Regulation of protein secretion	GO:0050708
Regulation of protein sumoylation	GO:0033234
Regulation of protein targeting to membrane	GO:1903533
Synaptic vesicle exocytosis	GO:0016079
Neuron projection development	GO:0031175
Positive regulation of synaptic transmission	GO:0050806
Regulation of neurogenesis	GO:0050767
Neuron apoptotic process	GO:0051402
neuroinflammatory response	GO:0150076
regulation of defense response to virus	GO:0050688
Regulation of amyloid-beta formation	GO:1902991
Protein ubiquitination	GO:0016567
Mitochondrial fission	GO:0000266
Inflammatory response	GO:0006954
Response to endoplasmic reticulum stress	GO:0034976
Cellular senecence	GO:0090398
Stress induced cellulr senescence	GO:0090400
interferon-tau production	GO:0072651
interferon-delta production	GO:0072645
interferon-kappa production	GO:0072649
interferon-epsilon production	GO:0072647
interferon-alpha production	GO:0032607
interferon-beta production	GO:0032608
type III interferon production	GO:0034343
type I interferon binding	GO:0019962
type II interferon binding	GO:0019964
interferon-mediated signaling pathway	GO:0140888
regulation of mitophagy	GO:1901524
autophagy of mitochondrion	GO:0000422
cholesterol metabolic process	GO:0008203
cholesterol transport	GO:0030301
cholesterol storage	GO:0010878
DNA damage response	GO:0006974
antiviral innate immune response	GO:0140374
